# Reconstitution of human adrenocortical specification and steroidogenesis using induced pluripotent stem cells

**DOI:** 10.1101/2022.10.31.514433

**Authors:** Yuka Sakata, Keren Cheng, Michinori Mayama, Yasunari Seita, Andrea J. Detlefsen, Clementina A. Mesaros, Trevor M. Penning, Kyosuke Shishikura, Wenli Yang, Richard J. Auchus, Jerome F. Strauss, Kotaro Sasaki

## Abstract

The mechanisms leading to adrenal cortex development and steroid synthesis in humans remain poorly understood due to the paucity of model systems. Herein, we faithfully recapitulate human fetal adrenal cortex specification processes through stepwise induction of human induced pluripotent stem cells through posterior intermediate mesoderm-like and adrenal progenitor-like states to ultimately generate fetal zone adrenal cortex-like cells (FZLCs), as evidenced by histomorphological, ultrastructural, and transcriptome features and adrenocorticotropic hormone (ACTH)-independent Δ5 steroid biosynthesis. Furthermore, FZLC generation is promoted by SHH and inhibited by NOTCH, ACTIVIN and WNT signaling, and that steroid synthesis is amplified by ACTH/PKA signaling and blocked by inhibitors of Δ5 steroid synthesis enzymes. Finally, NR5A1 promotes FZLC survival and steroidogenesis. Together, these findings provide a framework for understanding and reconstituting human adrenocortical development in vitro paving the way for cell-based therapies of adrenal insufficiency.
