## Supplementary material for "Reconstitution of human adrenocortical specification and steroidogenesis using induced pluripotent stem cells": Table S6

### Sheet: Sheet1
Table S6. Primers used in this study
Genotyping for WT1-p2A-EGFP (WG) alleles (5855 bp, non-recombined; 4126 bp, recombined; 2545 bp, wild-type)
Primer name	Primer sequence (5-prime-->3-prime)
WT1_Gt_F1	AGTCCCTTTGACACGGCTGTCACACTCCCC
WT1_Gt_R1	AGGCTCACTAGTAGCCGTCGATGTCGGTGG
Genotyping for NR5A1-p2A-tdTomato (NT) alleles (5869 bp, non-recobined; 3611 bp, recombined; 2740 bp, wild-type)
Primer name	Primer sequence (5-prime-->3-prime)
Nr5A1_Gt_F1	GCCAGGATGTCAGCGCATCTGCACTCCTGC
Nr5A1_Gt_R1	GGGGTGCCCAGTCTCCTCCAACTG
Genotyping for Random Integration
Primer name	Primer sequence (5-prime-->3-prime)
pCR2.1 backbone vector_F	CCGGATGAATGTCAGCTACTGGGCTATCTG
pCR2.1 backbone vector_R	TTCGGGGCGAAAACTCTCAAGGATCTTACC
Genotyping for NR5A1-/-; NR5A1-p2A-tdTomato-polyA alleles
Primer name	Primer sequence (5-prime-->3-prime)
NR5A1_KIKO_Gt_F1	CAATCGAAGCGCATCGAACCCGAG
NR5A1_KIKO_Gt_R1	CATCCGGCCAAGCCCATGTTTCAC
Q-PCR
Gene	Forward primer (5-prime-->3-prime)	Reverse prime (5-prime-->3-prime)
NANOG	AGAGGTCTCGTATTTGCTGCAT	AAACACTCGGTGAAATCAGGGT
SOX2	TGAATCAGTCTGCCGAGAATCC	TCTCAAACTGTGCATAATGGAGT
POU5F1	CTGTCTCCGTCACCACTCTG	AAACCCTGGCACAAACTCCA
T	AGCCAAAGACAATCAGCAGAAA	CACAAAAGGAGGGGCTTCACTA
OSR1	TTGGAGGTTTTGAGCTCCTTCA	AGTGTCAAGAGTGTGGGAAAGG
WT1	AATAGGGGATGGTCCAGGATCT	TGGATTTCCTCACCCAGTAAGT
SIX2	TTTGAACCTAGGCCATCTCCTG	GCTGCCCTTTCTCTCTCACTTA
FOXF1	CGCAGAAAGGTTAAGGCACTTT	GCCTACGCGGTGTTTTGATTAT
PAX2	CCAGGCCTAACCTGCTAAATGT	GTGCACAAAAGAAAAAGAATCAAAACG
SALL1	ACAAGCGTTGTTTTGGTAGTTG	GCATTGTGAAATTCCAGCACAC
GATA4	CCTCTTTCTCAGCAGAGCTGTA	CTCTGCTACAGCCAGTAGGATT
LHX9	GCTCCGGACCATGAAATCCTAC	TCAGACCTGTTTTCTGGGCAAG
NR5A1	GATCAGGGATAGCGCTGTTGAT	GCAGAGTGTCCTTCATGACCTA
GATA6	TGCTGGAAAAATTGCAACAACAC	GCCTGTGGGTTAGTCACACTAT
KRT19	CAGAATCAGGAGTACCAGCGG	GTAGTGATCTTCCTGTCCCTCG
EYA1	CAAAAGTGGTCAGTTTGGCTGG	GGTCAAAGCTGGTGTTTTTCCC
MEST	GGGGAAGGGATTGTTGTGTAGT	TACATTGGAAAGCCTCTCTGGG
MC2R	CAGAAGCTTCAGGGCTCATAGT	AATATGTGCAGTTTGGTGGTGC
NR0B1	ACTCAGTGAACACACCAGGATG	TGAATCTCAGCAGGAAAAGGGT
OSR2	AAAGTGTTCAGGCGAAACTGTG	GGACAGATCCTGGGCTTCTCTA
STAR	TCTTCAACACCTGGCTTCAGAG	AAGAGCATCATCAACCAGGTCC
APOA1	CGCTCTCGAGGAGTACACTAAG	GGAAACGTTTATTCTGAGCACCG
CYP11A1	CTAAGACTTCACCCCATCTCCG	AGTGTCTTGGCAGGAATCATGT
CYP11B1	GCACTGCCTGCATTCCCTTC	GTGTCCGCCTCCAGAATTCATA
CYP11B2	AGTGCAGCATGGGAAAGGAATA	TGACTAGAGGAGTTGGATGGGT
CYP17A1	GGCCCCACAACACAGATTTAGA	GCTGAAAAAGAAGGCAGAGTGG
SULT2A1	ACGTCCAAAACACTCTGGATCT	TTACACAATGACCCCAGTCAGG
PAPSS2	TATTAGGAAGTGCTGGTGGCAG	TGTGTTGTCTGGTGTAGACAGG
MC2R	ACAGAGGTAAGCAATGCCACTT	CAAAGCTGTTGACAAAGGCAGA
CYB5A	AATTTGAGCGCAGAAAGGACAG	CACGGGAGAAAAGAAGCCATTG
FDX1	GGGTGAAGGCAGAGATCTAACC	CAGTCTGAACACATAGCTTATAGGA
FDXR	CGCAAGGTTTTAGCTTTCAGCA	CAGTCCAGCAGTAGAGAGATGG
POR	GGGATGTGCAGAACACCTTCTA	GCCCTTGGTCATCAGTTTCTTG
HOPX	TGAGTGAAAATACAGAAGGGGTGT	TGCCAGTTGGAGTTTCTGTCTT
MME	ATATTCCTTTGGGCCTCTGCTT	GAAGGCAGCATTGGACACATAC
NOV	ACATGCCCAAAACTTATCCTTGG	CCTTGTAGCCTGACAAACCAGA
HSD3B1	TCTGCCAGTATAAATGAGGCCC	GCCAACATAGACTGGGTTGACT
HSD3B2	CACACAATGCCCAACTTACTGT	GCCACTGAGATTTGGTAACAGC
CYP21A2	TTGGTCTCAGCTTCATTTCCGT	TCTCTCTTGACAACCCCTTTCC
PPIA	TTGATCATTTGGTGTGTTGGGC	AAGACTGAGATGCACAAGTGGT
ARBP	GAAACTCTGCATTCTCGCTTCC	ACTCGTTTGTACCCGTTGATGA
